# Sensory neurons couple arousal and foraging decisions in *C. elegans*

**DOI:** 10.1101/2023.04.14.536929

**Authors:** Elias Scheer, Cornelia I. Bargmann

## Abstract

Foraging animals optimize feeding decisions by adjusting both common and rare behavioral patterns. Here, we characterize the relationship between an animal’s arousal state and a rare decision to leave a patch of bacterial food. Using long-term tracking and behavioral state classification, we find that food leaving decisions in *C. elegans* are coupled to arousal states across multiple timescales. Leaving emerges probabilistically over minutes from the high arousal roaming state, but is suppressed during the low arousal dwelling state. Immediately before leaving, animals have a brief acceleration in speed that appears as a characteristic signature of this behavioral motif. Neuromodulatory mutants and optogenetic manipulations that increase roaming have a coupled increase in leaving rates, and similarly acute manipulations that inhibit feeding induce both roaming and leaving. By contrast, inactivating a set of chemosensory neurons that depend on the cGMP-gated transduction channel TAX-4 uncouples roaming and leaving dynamics. In addition, *tax-4-*expressing sensory neurons promote lawn-leaving behaviors that are elicited by feeding inhibition. Our results indicate that sensory neurons responsive to both internal and external cues play an integrative role in arousal and foraging decisions.
