## Supplementary Table 1 for "Sensory neurons couple arousal and foraging decisions in *C. elegans*"

### Sheet: Sheet1
Supplementary Table 1 - relating to Figure 1 and supplements
wild type (n = 1586)
Fig 1H
# lawn leaving events	# of assays
4+	27
3	25
2	85
1	280
0	1169
Fig 1I
		# events / min
	lower quartile	median	upper quartile	mean # events/min	mean # mins/event
head poke reversal	0.675	1.075	1.5	1.11311	0.89838
head poke forward	0.05	0.125	0.275	0.209148	4.7813
head poke pause	0.075	0.15	0.3	0.212579	4.70414
lawn leaving	0	0	0.025	0.0105338	94.9325
Fig 1-S1E
	lower quartile	median	upper quartile
duration outside lawn (min)	0.666667	1	1.66667
calculated in 10 sec bins
