## Supplementary Table 2 for "Sensory neurons couple arousal and foraging decisions in *C. elegans*"

### Sheet: source data
Supplementary Table 2 - relating to Figure 2 and supplements
wild type (n = 1586) calculated from 10 sec bins
Fig. 2B				Fig. 2C					Fig. 2F
Roam/Dwell states	% leaving events in state 10 second bins		fraction of time in 40 minute assay						fraction of time in 40 minute assay
dwell	19.8425		among animals that left at least once						among animals that left at least once
roam	80.1575			lower quartile	median	upper quartile			wild type (n = 1586)
			dwell	0.642252	0.794979	0.885835			lower quartile	median	upper quartile
Roam/Dwell states	% of 10 sec bins containing leaving events		roam	0.114165	0.205021	0.357748		state 0	0.0289301	0.0913242	0.191304
dwell	0.0398698							state 1	0.267241	0.363248	0.466673
roam	0.895669							state 2	0.248291	0.331897	0.40364
								state 3	0.0784579	0.145299	0.235959
Fig. 2E			Fig. 2C					Fig. 2F
AR-HMM states	% leaving events in state		fraction of animals roaming aligned to lawn leaving					fraction of animals in state 3 aligned to lawn leaving
state 0	0.472441		time before leaving (min)	fraction roaming				time before leaving (min)	fraction in state 3
state 1	3.46457		-5	0.343808				-5	0.25878
state 2	14.0157		-4.83333	0.338262				-4.83333	0.251386
state 3	82.0472		-4.66667	0.34854				-4.66667	0.260949
			-4.5	0.347748				-4.5	0.248649
AR-HMM states	% of 10 sec bins containing leaving events		-4.33333	0.367201				-4.33333	0.256684
state 0	0.00417659		-4.16667	0.362345				-4.16667	0.245115
state 1	0.0142434		-4	0.361702				-4	0.260638
state 2	0.084055		-3.83333	0.37037				-3.83333	0.257496
state 3	1.28044		-3.66667	0.380702				-3.66667	0.261404
			-3.5	0.382609				-3.5	0.264348
			-3.33333	0.375652				-3.33333	0.264348
			-3.16667	0.376936				-3.16667	0.26506
			-3	0.375862				-3	0.258621
			-2.83333	0.392491				-2.83333	0.284983
			-2.66667	0.398637				-2.66667	0.287905
			-2.5	0.4				-2.5	0.289831
			-2.33333	0.416949				-2.33333	0.283051
			-2.16667	0.437919				-2.16667	0.317114
			-2	0.440199				-2	0.333887
			-1.83333	0.465232				-1.83333	0.346026
			-1.66667	0.473597				-1.66667	0.343234
			-1.5	0.489362				-1.5	0.332242
			-1.33333	0.499179				-1.33333	0.353038
			-1.16667	0.513821				-1.16667	0.347967
			-1	0.538585				-1	0.381029
			-0.833333	0.576433				-0.833333	0.420382
			-0.666667	0.605096				-0.666667	0.469745
			-0.5	0.63233				-0.5	0.507132
			-0.333333	0.661927				-0.333333	0.560821
			-0.166667	0.707087				-0.166667	0.653543
			0	0.799058				0	0.817896
Fig2-S1B					Fig 2-S1C			Fig 2-S1F-H	fraction roaming
Roaming / Dwelling Transition Matrix									small lawn	uniform lawn
		state t = j+1				fraction of time roaming		lower quartile	0.0394191	0.0838517
		dwell	roam		lower quartile	0.0538876		median	0.0809524	0.193833
state t = j	dwell	0.978835	0.021165		median	0.123967		upper quartile	0.16805	0.283929
	roam	0.101926	0.898074		upper quartile	0.210744
Fig 2-S2F						Fig 2-S2G						Fig 2-S2H
	fraction of time moving forward per assay						midbody forward speed (mm/sec)						midbody angular speed (deg/sec)
	state 0	state 1	state 2	state 3			state 0	state 1	state 2	state 3			state 0	state 1	state 2	state 3
lower quartile	0	0.133333	0.366667	0.6		lower quartile	0.00682475	0.0114684	0.0242687	0.0494316		lower quartile	86.7157	69.6056	44.0885	19.1341
median	0.1	0.233333	0.533333	0.766667		median	0.00914152	0.0154504	0.0316506	0.062273		median	97.6601	82.3953	57.0052	30.31
upper quartile	0.166667	0.366667	0.666667	0.933333		upper quartile	0.0116964	0.0201116	0.0402787	0.0771594		upper quartile	108.147	94.8404	70.2589	42.1531
Fig 2-S2I						Fig 2-S2J						Fig 2-S2K
	head angular velocity (deg/sec)						head radial velocity (mm/sec)						fraction of time spent in each state
	state 0	state 1	state 2	state 3			state 0	state 1	state 2	state 3			state 0	state 1	state 2	state 3
lower quartile	0.952727	2.00084	3.75349	5.76747		lower quartile	0.554948	0.873625	1.35838	1.75873		lower quartile	0.0588235	0.330891	0.196806	0.0416667
median	1.3779	2.77076	5.07472	7.59483		median	0.7206	1.15567	1.82478	2.46497		median	0.158333	0.418507	0.279167	0.0862069
upper quartile	1.88188	3.68428	6.62419	10.0932		upper quartile	0.912473	1.50397	2.39224	3.59286		upper quartile	0.2875	0.5	0.364309	0.15
	Fig 2-S2L						Fig 2-S2M				Fig 2-S2N
	AR-HMM Transition Matrix						fraction of Roam/Dwell 10 sec bins composed of each AR-HMM state				fraction of AR-HMM 10 sec bins composed by Roaming/Dwelling
		state t = j+1					Roam/Dwell states	AR-HMM states	fraction		AR-HMM states	Roam/Dwell states	fraction
	state	0	1	2	3		dwell	1	0.48444		0	dwell	1
state t = j	0	0.951604	0.0473776	0.00094193	7.64943e-05		dwell	2	0.261656		1	dwell	0.991195
	1	0.0322621	0.900254	0.0645726	0.00291124		dwell	0	0.227286		1	roam	0.00880504
	2	0.00122556	0.0792379	0.869038	0.0504989		dwell	3	0.0266178		2	dwell	0.780966
	3	1.74063e-16	0.00806002	0.0728057	0.919134		roam	3	0.567967		2	roam	0.219034
							roam	2	0.408101		3	roam	0.793261
							roam	1	0.0239314		3	dwell	0.206739
Fig. 2-S3B
Roam/Dwell states	% head poke reversals in state 10 second bins
dwell	76.3931
roam	23.6069
Roam/Dwell states	% of 10 second bins containing head poke reversals
dwell	15.4261
roam	26.5094
Fig. 2-S3D
AR-HMM states	% head poke reversals in state 10 sec bins
state 0	5.65689
state 1	34.8925
state 2	41.5209
state 3	17.9297
AR-HMM states	% of state 10 sec bins containing head poke reversals
state 0	5.02583
state 1	14.4163
state 2	25.0248
state 3	28.1206
