## Supplementary Table 3 for "Sensory neurons couple arousal and foraging decisions in *C. elegans*"

### Sheet: source data
Supplementary Table 3 - relating to Figure 3 and supplements
Fig 3 A-B	fraction roaming				# lawn leaving events per assay
	OD1	OD2	OD4		OD1	OD2	OD4
lower quartile	0.20339	0.0975104	0.061092	lower quartile	0	0	0
median	0.32618	0.160097	0.153527	median	1	0	0
upper quartile	0.456432	0.280882	0.249455	upper quartile	2	1	1
OD1: n = 45, OD2: n = 46, OD4: n = 47
Fig 3 C-D	fraction roaming			# lawn leaving events per assay
	WT +DMSO	WT +DMSO+aztreonam		WT +DMSO	WT +DMSO+aztreonam
lower quartile	0.0248963	0.985998	lower quartile	0	6
median	0.0648406	1	median	0	8.5
upper quartile	0.140041	1	upper quartile	0	11.25
+DMSO/+aztreonam n = 64, +DMSO (control) n = 66
Fig. 3 E-H								NOTE: Light stimulus is presented in two 10-minute intervals:
			mean		mean			light OFF	0-10 min
	fraction of animals leaving light OFF	fraction of animals leaving light ON	# lawn leaving events per assay light OFF	# lawn leaving events per assay light ON	fraction roaming light OFF	fraction roaming light ON		light ON	10-20 min
pharynx ReaChR - ATR	0.15625	0.09375	0.1875	0.15625	0.114844	0.0981771		light OFF	20-30 min
pharynx ReaChR +ATR	0.0833333	0.666667	0.111111	2.38889	0.0960648	0.698843		light ON	30-40 min
+ATR n = 36, -ATR n = 32								Data here is pooled across both light OFF and light ON intervals. Note that these time intervals comprise the entier time the light was ON or OFF rather than the intervals used to compare across genotypes during light OFF and light ON as described in the Figure 3F legend.
Fig. 3-S1A-B
genotype	fraction of animals leaving (mean)	# lawn leaving events per assay (mean)	fraction of time spent roaming (mean)
PRE+DMSO	0.133333	0.933333	0.196159
PRE+aztreonam	0.916667	6.16667	0.902726
POST+DMSO	0.125	0.25	0.0228009
POST+aztreonam	0.0833333	0.166667	0.0213242
pre-add: +DMSO/+aztreonam n = 12, +DMSO (control) n = 15; post-add: +DMSO/+aztreonam n = 12, +DMSO (control) n = 16
Fig. 3-S1I-J	fraction of time roaming			# lawn leaving events per assay
no Light Applied	pharynx ReaChR -ATR	pharynx ReaChR +ATR		pharynx ReaChR -ATR	pharynx ReaChR +ATR
lower quartile	0.0165975	0.00429185	lower quartile	0	0
median	0.0829876	0.0622407	median	0	0
upper quartile	0.186722	0.124481	upper quartile	0	0
-ATR n = 67, +ATR n = 57
