## Supplementary Table 4 for "Sensory neurons couple arousal and foraging decisions in *C. elegans*"

### Sheet: source data
Supplementary Table 4 - relating to Figure 4 and supplements
Fig. 4
genotype	# lawn leaving events per assay (mean)	fraction of time spent roaming (mean)
wild type	0.283465	0.0587791
tph-1	0.964029	0.336455
tph-1 n = 139, wild type controls n = 127
wild type	0.342105	0.0692255
cat-2	1.18182	0.277847
cat-2 n = 88, wild type controls n = 76
wild type	0.477778	0.214642
npr-1	3.86813	0.623673
npr-1 n = 91, wild type controls n = 90
wild type	0.242915	0.118248
pdfr-1	0.369811	0.0663339
pdfr-1 n = 265, wild type controls n = 247
Fig. 4-S1	mean		mean		mean
	fraction of animals leaving light OFF	fraction of animals leaving light ON	# lawn leaving events per assay light OFF	# lawn leaving events per assay light ON	fraction roaming light OFF	fraction roaming light ON
pharynx ReaChR	0	0.592593	0	1.2963	0.101235	0.551543
pharynx ReaChR; pdfr-1	0.0869565	0.434783	0.0869565	0.913043	0.0471014	0.451812
pdfr-1 n = 23, wild type controls n = 27
pharynx ReaChR	0	0.5625	0	0.9375	0.096875	0.513021
pharynx ReaChR; tph-1	0.166667	0.777778	0.222222	3.61111	0.286111	0.9125
tph-1 n = 18, wild type controls n = 16
NOTE: Light stimulus is presented in two 10-minute intervals:		Data here is pooled across both light OFF and light ON intervals. Note that these time intervals comprise the entier time the light was ON or OFF rather than the intervals used to compare across genotypes during light OFF and light ON as described in the Figure 4A legend.
light OFF	0-10 min
light ON	10-20 min
light OFF	20-30 min
light ON	30-40 min
