## Supplementary Table 6 for "Sensory neurons couple arousal and foraging decisions in *C. elegans*"

### Sheet: source data
Supplementary Table 6 - relating to Figure 6 and supplements
Fig. 6 A-B	mean
genotype	# lawn leaving events per assay	fraction roaming
wild type	0.384615	0.132993
tax-4	0.378205	0.0355703
ASJ rescue	0.574324	0.108607
wild type n = 143, tax-4 n = 156, tax-4 ASJ rescue n = 148
Fig. 6 D-E	mean		mean		mean			NOTE: Light stimulus is presented in two 10-minute intervals:		Data here is pooled across both light OFF and light ON intervals. Note that these time intervals comprise the entier time the light was ON or OFF.
genotype	fraction of animals leaving light OFF	fraction of animals leaving light ON	# lawn leaving events per assay light OFF	# lawn leaving events per assay light ON	fraction of time roaming light OFF	fraction of time roaming light ON		light OFF	0-10 min
phx ReaChR (wild type)	0.214286	0.728571	0.228571	2.22857	0.126379	0.661248		light ON	10-20 min
phx ReaChR; tax-4	0.257576	0.424242	0.287879	0.681818	0.106169	0.550941		light OFF	20-30 min
+ASJ rescue	0.367647	0.647059	0.558824	2.48529	0.139277	0.678836		light ON	30-40 min
phx ReaChR (wild type) n = 70; phx ReaChR; tax-4 n = 66; tax-4 ASJ rescue n = 68
Fig. 6-S2	mean			mean			mean
genotype	# lawn leaving events per assay	fraction roaming	genotype	# lawn leaving events per assay	fraction roaming	genotype	# lawn leaving events per assay	fraction roaming
wild type	0.463158	0.129048	wild type	0.177215	0.121316	wild type	0.285714	0.160204
tax-4	0.307692	0.0363595	tax-4	0.363636	0.0465286	tax-4	0.625	0.068878
ASJ rescue	0.626374	0.0814	AWC rescue	0.147059	0.0758189	AQR/PQR/URX rescue	0.684211	0.0651137
ASK rescue	0.00990099	0.0330153	ASI rescue	0.285714	0.0585856	wild type n = 35, tax-4 n = 32, AQR/PQR/URX rescue n = 19
ASJ+ASK rescue	0.457143	0.0857971	wild type n = 79, tax-4 n = 88, AWC rescue n = 68, ASI rescue n = 77
wild type n = 95, tax-4 n = 104, ASJ rescue n = 91, ASK rescue n = 101, ASJ+ASK rescue n = 105
Fig. 6-S4
(all on inedible food)	mean
genotype	# lawn leaving events per assay	fraction roaming
wild type	6.63333	0.930646
tax-4	3.13636	0.908933
ASJ rescue	7.7	0.996397
wild type n = 30, tax-4 n = 22, tax-4 ASJ rescue n = 10
