## Supplementary Table 5 for "Sensory neurons couple arousal and foraging decisions in *C. elegans*"

### Sheet: source data
Supplementary Table 5 - relating to Figure 5 and supplements
Fig. 5, 5-S3	mean		mean		mean			NOTE: Light stimulus is presented in two 10-minute intervals:		Data here is pooled across both light OFF and light ON intervals. Note that these time intervals comprise the entier time the light was ON or OFF rather than the intervals used to compare across genotypes during light OFF and light ON as described in the Figure 5C legend.
genotype	fraction of animals leaving light OFF	fraction of animals leaving light ON	# lawn leaving events per assay light OFF	# lawn leaving events per assay light ON	fraction of time roaming light OFF	fraction of time roaming light ON		light OFF	0-10 min
wild type	0.205882	0.205882	0.235294	0.294118	0.173529	0.207843		light ON	10-20 min
RIB::BlaC	0.285714	0.714286	0.714286	2.28571	0.205476	0.858095		light OFF	20-30 min
RIB::BlaC n = 35, wild type n = 34								light ON	30-40 min
Fig. 5-S1	mean
genotype	# lawn leaving events per assay	fraction roaming
wild type	0.218182	0.159759
pdfr-1	0.745763	0.112809
PCR fragment 1; pdfr-1	0.586957	0.0829209
PCR fragment 2; pdfr-1	0.941176	0.329852
wild type n = 55, pdfr-1 n = 59, PCR fragment #1; pdfr-1 n = 46, PCR fragment #2; pdfr-1 n = 51
Fig. 5-S2	mean			Fig. 5-S2	mean
genotype	# lawn leaving events per assay	fraction roaming		genotype	# lawn leaving events per assay	fraction roaming
wild type	0.234375	0.0987816		wild type	0.259259	0.1059
pdfr-1::CreONpdfr-1; pdfr-1	0.171875	0.0495822		pdfr-1::CreONpdfr-1; pdfr-1	0.0625	0.0157366
" + AIY,RIM,RIA::Cre	0.25	0.0314844		" + RIB::Cre	0.333333	0.0571248
" + pan-neuronal::Cre	1.32836	0.319842		" + pan-neuronal::Cre	0.16129	0.0660649
wild type n = 64, inverted pdfr-1 transgene n = 64, AIY, RIM, RIA pdfr-1 rescue n = 64, pan-neuronal::Cre rescue n = 67				wild type n = 27, inverted pdfr-1 transgene n = 32, RIB pdfr-1 rescue n = 33, pan-neuronal::Cre rescue n = 31
